# Interactive design and validation of antibody panels using single-cell RNA-seq atlases

**DOI:** 10.1101/2024.10.15.618479

**Authors:** Matthew Watson, Simon Latour, Golnaz Abazari, Michael J Geuenich, Eunice Poon, Ruonan Cao, Miralem Mrkonjic, Alison P. McGuigan, Hartland W. Jackson, Kieran R. Campbell

**Affiliations:** Lunenfeld-Tanenbaum Research Institute, Sinai Health System, Toronto ON M5G 1×5, Canada; Department of Molecular Genetics, University of Toronto, Toronto ON M5T 3A1, Canada; Data Sciences Institute, University of Toronto, Toronto ON M5G 1Z5, Canada; Institute of Biomedical Engineering, University of Toronto, Toronto ON M5S 3G9; Department of Laboratory Medicine & Pathobiology, University of Toronto, Toronto ON M5S 1A8, Canada; Ontario Institute of Cancer Research, Toronto, ON M5G 1M1, Canada; Department of Chemical Engineering and Applied Chemistry, University of Toronto, Toronto, ON, M5S 3E5; Vector Institute, Toronto, ON M5G 1M1, Canada; Department of Statistical Sciences, University of Toronto, Toronto ON M5S 3G3, Canada; Department of Computer Science, University of Toronto, Toronto ON M5S 1A8, Canada

## Abstract

Single-cell RNA-sequencing holds promise for identifying novel markers of cellular variation for antibody-based technologies. However, antibody panel design is often difficult due to multiple experimental and biological constraints. We introduce Cytomarker, an interactive platform enabling human-in-the-loop design of antibody panels from single-cell transcriptomic data. We use Cytomarker to spatially profile human mammary tissue subpopulations and develop a novel antibody screening approach to validate granular subpopulation predictions across >3.5M cells.
