## Supplementary Tables for "Interactive design and validation of antibody panels using single-cell RNA-seq atlases"

### Sheet: S. Table 1
Target	Clone	Catalog#	Company	Metal tag
E-Cadherin	36/E-Cadherin	610182	BD Biosciences	In113
Pan Cytokeratin	AE1	MAB1612	Sigma Aldrich	In115
Pan Cytokeratin	AE3	MAB1611	Sigma Aldrich	In115
Pan Cytokeratin	C11	MA1-12594	Thermo Fisher	In115
CK8/18	C51	4546BF	Cell Signaling Technologies	Pr141
CK19	Troma-III	MABT913	Sigma Aldrich	Nd146
CK15	ab268078	KRT15/2958	Abcam	Lu175
Claudin3	Polyclonal	34-1700	Invitrogen Antibodies	Nd148
Collagen17	EPR14758	ab239005	Abcam	Gd157
CK5	EP1601Y	ab214586	Abcam	Nd144
CK14	LL002	ab212547	Abcam	Nd145
CK17	EPR1624Y	ab238953	Abcam	Tm169
SMA	1A4	14-9760-82	Thermo Fisher	Bi209
Apo-D	EPR22967-72	ab261911	Abcam	Er170
PDGFRA+B	Y92	ab215978	Abcam	Yb172
Collagen1	EPR24262-52	ab280084	Abcam	Nd143
Collagen4	Polyclonal	ab6586	Abcam	-
Anti-rabbit	Polyclonal	A27033	Thermo Fisher	Dy162
CD31	RM1006	ab282746	Abcam	Pt195
Claudin5	EPR7583	ab236066	Abcam	Dy161
CD74	LN2	ab213104	Abcam	Er166
CD45	D9M8I	47937SF	Cell Signaling Technologies	Yb174
CD24	IH5C4	67627-1-IG	Proteintech Group Inc	Eu153

### Sheet: S. Table 2
Target	Clone	Catalog#	Company	Metal tag
cd66b	G10F5	305102	Biolegend	Er166
cd56	HCD56	318302	Biolegend	Gd157
cd11c	Bu15	337202	Biolegend	Gd155
cd68	Y1/82A	333802	Biolegend	Dy164
cd11b	M1/70	101202	Biolegend	Dy163
cd16	3G8	302002	Biolegend	Dy162

### Sheet: S. Table 3
Input	Alias	input_in_sce	Kieran reviewed	Corrected
CD8B	NA	TRUE
CD19	NA	TRUE
CD31	PECAM1	FALSE	Y
CD42a	GP9	FALSE	Y
CD49B	ITGA2	FALSE	Y
CD59	NA	TRUE
CD71	TFRC	FALSE	Y
CD1A	NA	TRUE
CD9	NA	TRUE
CD20	MS4A1	FALSE	Y
CD32	FCGR2A	FALSE	Y
CD42B	GP1BA	FALSE	Y
CD49C	ITGA3	FALSE	Y
CD61	ITGB3	FALSE	Y
CD72	NA	TRUE
CD1B	NA	TRUE
CD10	MME	FALSE	Y
CD21	CR2	FALSE	Y
CD33	NA	TRUE
CD43	SPN	FALSE	Y
CD49D	ITGA4	FALSE	Y
CD62E	NA	FALSE	Y	SELE
CD73	NT5E	FALSE	Y
CD1D	NA	TRUE
CD11A	ITGAL	FALSE	Y
CD22	NA	TRUE
CD34	NA	FALSE	Y
CD44	NA	TRUE
CD49e	ITGA5	FALSE	Y
CD62L	SELL	FALSE	Y
CD74	NA	TRUE
CD2	NA	TRUE
CD11B	ITGAM	FALSE	Y
CD23	FCER2	FALSE	Y
CD35	CR1	FALSE	Y
CD45	PTPRC	FALSE	Y
CD50	ICAM3	FALSE	Y
CD62P	SELP	FALSE	Y
ST6GAL1	NA	TRUE
CD3E	NA	TRUE
CD11C	ITGAX	FALSE	Y
CD24	NA	FALSE	Y
CD36	NA	TRUE
CD45RA	NA	FALSE	Y
CD51	ITGAV	FALSE	Y
CD63	NA	TRUE
A4GALT	NA	FALSE	Y
CD4	NA	TRUE
CD13	ANPEP	FALSE	Y
CD25	IL2RA	FALSE	Y
CD37	NA	TRUE
CD45RB	NA	FALSE	Y
CD53	NA	TRUE
CD64	FCGR1A	FALSE	Y
CD79B	NA	TRUE
CD4v4	NA	FALSE
CD14	NA	TRUE
CD26	DPP4	FALSE	Y
CD38	NA	TRUE
CD45RO	NA	FALSE	Y
CD54	ICAM1	FALSE	Y
CEACAM1	NA	TRUE
CD80	NA	FALSE	Y
CD5	NA	TRUE
CD15	FUT4	FALSE	Y
CD27	NA	TRUE
CD39	ENTPD1	FALSE	Y
CD46	NA	TRUE
CD55	NA	TRUE
CD66b	CEACAM8	FALSE	Y
CD81	NA	TRUE
CD6	NA	TRUE
CD15s	NA	FALSE	Y
CD28	NA	TRUE
CD40	NA	TRUE
CD47	NA	TRUE
CD56	NCAM1	FALSE	Y
CD66f	SP1	FALSE	Y	PSG1
CD83	NA	TRUE
CD7	NA	TRUE
CD16	FCGR3A	FALSE	Y
CD29	ITGB1	FALSE	Y
CD41a	NA	FALSE	Y	ITGA2B
CD48	NA	TRUE
CD57	B3GAT1	FALSE	Y
CD69	NA	TRUE
CD84	NA	TRUE
CD8A	NA	TRUE
CD18	ITGB2	FALSE	Y
CD30	TNFRSF8	FALSE	Y
ITGA2B	NA	TRUE
CD49a	ITGA1	FALSE	Y
CD58	NA	TRUE
CD70	NA	TRUE
LILRB1	NA	TRUE
CD99	NA	TRUE
CD114	CSF3R	FALSE	Y
CD127	IL7R	FALSE	Y
CD144	NA	FALSE	Y	CDH5
CD163	NA	TRUE
CD193	CCR3	FALSE	Y
CD229	LY9	FALSE	Y
CD86	NA	TRUE
CD99R	NA	FALSE	Y
CD116	NA	FALSE	Y	CSF2RA
CXCR2	NA	TRUE
CD146	NA	FALSE	Y	MCAM
CD164	NA	TRUE
CD195	CCR5	FALSE	Y
CD231	TSPAN7	FALSE	Y
CD87	PLAUR	FALSE	Y
CD100	SEMA4D	FALSE	Y
CD117	KIT	FALSE	Y
CD130	IL6ST	FALSE	Y
CD147	BSG	FALSE	Y
CD165	NA	FALSE	Y
CD196	CCR6	FALSE	Y
CD235a	GYPA	FALSE	Y
CD88	C5AR1	FALSE	Y
CD102	ICAM2	FALSE	Y
CD118	LIFR	FALSE	Y
CD134	TNFRSF4	FALSE	Y
CD150	SLAMF1	FALSE	Y
CD166	ALCAM	FALSE	Y
CD197	CCR7	FALSE	Y
CD243	ABCB1	FALSE	Y
CD89	FCAR	FALSE	Y
CD103	ITGAE	FALSE	Y
CD119	IFNGR1	FALSE	Y
CD135	FLT3	FALSE	Y
CD151	NA	TRUE
CD171	L1CAM	FALSE	Y
CD200	NA	TRUE
CD244	NA	TRUE
CD90	NA	FALSE	Y	THY1
ENG	NA	TRUE
CD120a	TNFRSF1A	FALSE	Y
CD137	TNFRSF9	FALSE	Y
CD152	CTLA4	FALSE	Y
CD172b	SIRPB1	FALSE	Y
CD205	LY75	FALSE	Y
TNFSF12	NA	TRUE
CD91	LRP1	FALSE	Y
CD106	VCAM1	FALSE	Y
CD121A	IL1R1	FALSE	Y
CD137L	TNFSF9	FALSE	Y
CD153	TNFSF8	FALSE	Y
CD177	NA	FALSE	Y
CD206	MRC1	FALSE	Y
CD268	TNFRSF13C	FALSE	Y
CDw93	CD93	FALSE	Y
CD107a	LAMP1	FALSE	Y
IL1R2	NA	TRUE
CD138	SDC1	FALSE	Y
CD154	CD40LG	FALSE	Y
CD178	FASLG	FALSE	Y
CD209	NA	FALSE	Y
CD271	NGFR	FALSE	Y
CD94	KLRD1	FALSE	Y
CD107b	LAMP2	FALSE	Y
CD122	IL2RB	FALSE	Y
CD140A	PDGFRA	FALSE	Y
CD158A	KIR2DL1	FALSE	Y
CD180	NA	TRUE
CD220	INSR	FALSE	Y
CD273	PDCD1LG2	FALSE	Y
CD95	FAS	FALSE	Y
CD108	SEMA7A	FALSE	Y
CD123	NA	FALSE	Y	IL3RA
CD140B	PDGFRB	FALSE	Y
KIR2DL3	KIR2DL1	TRUE
CD181	CXCR1	FALSE	Y
CD221	IGF1R	FALSE	Y
CD274	NA	TRUE
CD97	ADGRE5	TRUE
CD109	NA	FALSE	Y
CD124	IL4R	FALSE	Y
CD141	THBD	FALSE	Y
CD161	KLRB1	FALSE	Y
CD183	CXCR3	FALSE	Y
CD226	NA	TRUE
CD275	ICOSLG	FALSE	Y
CD98	SLC3A2	FALSE	Y
CD112	NECTIN2	FALSE	Y
CD126	IL6R	FALSE	Y
CD142	TF	FALSE	Y	F3
CD162	SELPLG	FALSE	Y
CD184	CXCR4	FALSE	Y
CD227	MUC1	FALSE	Y
CD278	ICOS	FALSE	Y
CD337	NCR3	FALSE	Y
Hem_prog_cell	NA	FALSE	Y
TRA_1_60	NA	FALSE	Y
CD279	PDCD1	FALSE	Y
CD338	ABCG2	FALSE	Y
HLA-A	NA	TRUE
TRA_1_81	NA	FALSE	Y
CD282	TLR2	FALSE	Y
CD340	ERBB2	FALSE	Y
HLA-A	NA	TRUE	Y
VB23	NA	FALSE	Y
CD305	LAIR1	FALSE	Y
TCRA	NA	FALSE	Y
HLA-DQA1	NA	TRUE
VbB8	NA	FALSE	Y
CD309	KDR	FALSE	Y
B2microglobulin	NA	FALSE	Y	B2M
HLA-DRA	NA	TRUE
EPCAM	NA	FALSE	Y
CD314	KLRK1	FALSE	Y
LTB4R	NA	TRUE
HLA-DPA1	HLA-DPB1	TRUE	Y	HLA-DPA1
CD321	F11R	FALSE	Y
CLIP	CD74	FALSE	Y
Invariant_NKT	NA	FALSE	Y
SIGLEC6	NA	FALSE	Y
CMRF_44	NA	FALSE	Y
B4GALNT1	NA	FALSE	Y
CDw328	SIGLEC7	FALSE	Y
CMRF_56	NA	FALSE	Y
MICA	NA	TRUE
CD329	SIGLEC9	FALSE	Y
EGFR	NA	FALSE	Y
NKB1	KIR3DL1	FALSE	Y
CD335	NCR1	FALSE	Y
FPR1	NA	TRUE
SSEA1	NA	FALSE	Y
CD336	NA	FALSE	Y	NCR2
gamma_delta_TCR	NA	FALSE	Y
SSEA4	NA	FALSE	Y
